# A molecular grammar for environmental sensitivity in intrinsically disordered protein regions

**DOI:** 10.64898/2026.04.20.719774

**Authors:** C Enriquez-Toledo, CA Ponce-Diego, GR Lopez-Herrera, K Nguyen, EE Rodríguez, S Biswas, S Barron-Huerta, TC Boothby, CL Cuevas-Velazquez

## Abstract

Cells must continuously sense and respond to changes in their physicochemical environment, yet the molecular mechanisms underlying this process remain incompletely understood. Intrinsically disordered protein regions (IDRs) constitute a substantial fraction of the eukaryotic proteome and participate in nearly every major cellular process. IDRs exist as dynamic conformational ensembles whose properties are strongly influenced by both amino acid sequence and the physicochemical environment. Although this intrinsic sensitivity has suggested that IDRs may contribute to environmental sensing of the cellular environment, the sequence-encoded principles that enable such sensing remain poorly understood. Here we identify a molecular grammar that captures key sequence features underlying variation in environmental ensemble sensitivity across diverse IDRs. Using 188 IDRs derived from organisms across all kingdoms of life, we systematically quantify changes in ensemble properties in response to hyperosmotic stress in living cells. We show that ensemble sensitivity is significantly associated with specific sequence features and predicted ensemble dimensions, with homogeneous patterning of oppositely charged residues emerging as a strong predictor of high sensitivity in charged IDRs. This sequence organization is necessary for high sensitivity in naturally-occurring IDRs and sufficient to confer high responsiveness in *de novo* designed low-complexity sequences. We further demonstrate that the presence of additional structured domains within IDR-containing proteins can substantially modulate ensemble sensitivity relative to isolated IDRs, revealing an additional layer of modulation at the multi-domain protein level. Applying the molecular grammar to the with-no-lysine (WNK) kinase crowding-sensing system, we find that regions within the disordered C-terminal domain – the domain necessary for crowding-induced phase separation and cell volume recovery – are predicted as hypersensitive, a property that is conserved across distant WNK homologues despite sequence divergence, and that is shared by heterologous IDRs capable of functionally replacing it. Together, our results establish environmental ensemble sensitivity as a sequence-encoded, context-dependent, and quantitatively tunable property of IDRs, provide a framework for understanding how physicochemical changes can be transduced in cells without dedicated receptor architectures as exemplified by the WNK crowding-sensing system, and offer design principles for engineering synthetic protein-based environmental sensors.
