## Supplementary material for "A molecular grammar for environmental sensitivity in intrinsically disordered protein regions": SI Table 3

### Sheet: Hoja 1
SI Table 3. Classification of IDRs according to their sensitivity levels
Entry	Sensitivity	mean_ΔFRET(1.5M-0M)	SD_ΔFRET(1.5M-0M)	Name	Sequence
IDR-163	hypersensitive	1.81062	0.144259	Cytosolic-abundant heat soluble protein 1	EVDMRPSPKLAEEARRDAERYQKEHEMINRQAEATLQKKAEEYRHQTEAEAEKIRRELEKQHERDIQFRKDLIDQTIEKQKREVDLEAKMAKRELDREAQL
IDR-181	hypersensitive	0.991108	0.0851259	Yes-associated protein 1, 65kDa, isoform CRA_b	DPRKAMLSQMNVTAPTSPPVQQNMMNSASAMNQRISQSAPVKQPPPLAPQSPQGGVMGGSNSNQQQQMRLQQLQMEKERLRLKQQELLRQVRPQELALRSQLPTLEQDGGTQNPVSSPGMSQE
IDR-193	hypersensitive	0.97953	0.068809	LEA45	MQSAKEAVSNIAASAKSGMDKTKATLEEKAEKMKTRDPVQKEMATQRKEGKINQAEMQKRETQEYNAAMKQAAGGGTGTGVGLGTATHSTTGQVGHGTGTHQMSALPGHGTGHPTGHVVEGTAVTEPIGTNTGTGRTTAHNTRVGGGGTTGYGTRGGYTG
IDR-154	hypersensitive	0.940986	0.11969	Bromodomain-containing protein 4	SNRAAALPPKPARPPAVSPALTQTPLLPQPPMAQPPQVLLEDEEPPAPPLTSMQMQLYLQQLQKVQPPTPLLPSVKVQSQPPPPLPPPPHPSVQQQLQQQPPPPPPPQPQPPPQQQHQPPPRPVHLQPMQFSTHIQQPPPPQGQQPPHPPPGQQPPPPQPAKPQQVIQHHHSPRHHKSDPYSTGHLREAPSPLMIHSPQM
IDR-023	hypersensitive	0.918801	0.0704219	Pre-mRNA-splicing factor NTR2	MQGFQDEMLALTDNQIAIQKDSKRKIIEKAINEVPYRTNEEWETQLLSKGNINKSNEKIITPLPVLFPDDDESGNSIERINEMVSKICLQRKKVEMRLQALEKTKIDLEKSKASLINKLIGN
IDR-184	hypersensitive	0.892047	0.0728931	LEA45	MQSMKETASNIAASAKSGMDKTKATLGEKAEKMTTRDPLQKEMATQKKEERINEAEMQKREAREHNAAMKEASGAGTGTGLGLGSATHSTTGQVGHGTGTHQMSALPGHGTGQPTGHVVDGTAATEPIGTNTGTGRTTAHNTRVGGGTTGYGTGGGYTG
IDR-185	hypersensitive	0.891261	0.0989694	LEA45	MQSMKETASNIAASARAGMEKTKATVEEKAEKMKTRDPVQKEMATQKKEDRINQAELEKREAREHNAAAKEAAGAGLGTPGYTAKGSGGLGSATHSTTGRIGHGTGAHQMSALPGHGAGQPTGDVVEGTETAAPIGTNTGTGRTTAHNTRAGGGTTGFTTGGGYSG
IDR-028	hypersensitive	0.83337	0.177447	Protein SAN1	QKISESVGVQRAAQQDTDEVAANEAAFERIRRVLYDPTAVNSTNENSSAPSENTSNTTVPTIGNASSGEQMLSRTGFFLVPQNGQPLHNPVRLPPNDSDRNGVNGPSSTTQNPPSNSGGSNNNQSPRWVP
IDR-168	hypersensitive	0.831669	0.172741	Cryptochrome-1	ARLHEALSQMWQLEAASRAAIENGSEEGLGDSAEVEEAPIEFPRDITMEETEPTRLNPNR
IDR-189	hypersensitive	0.807652	0.109662	LEA45	MQSMKETASNIAASAKSGMDKTKATLEEKAEKMKTRDPVQKQMATQVKEDKINQAEMQKRETREYNAAMKEAAGAGTGLGLGTATHSTTGQVGHGTGTHQMSALPGHGTGQLTDRVVEGTAVTDPIGRNTGTGLTTTAHNTHVGPGPYGTGGGYSG
IDR-180	hypersensitive	0.795408	0.105015	Yes-associated protein 1, 65kDa, isoform CRA_b	MDPGQQPPPQPAPQGQGQPPSQPPQGQGPPSGPGQPAPAATQAAPQAPPAGHQIVHVRGDSETDLEALFNAVMNPKTANVPQTVPMRLRKLPDSFFKPPEPKSHSRQASTDAGTAGALTPQHVRAHSSPASLQLGAVSPGTLTPTGVVSGPAATPTAQHLRQSSFEIPDDVPLPAGWEMAKTSSGQRYFLNHIDQTTTWQ
IDR-199	hypersensitive	0.766137	0.101509	LEA45	MQTAKNAAASVKETAANVAASAKSGMEKTKATLQEKGERMTAHDPTQKEMATEKKEARKDQAEYEKQVERDQNAVQRQAVEATGTHSYSTTGATGHPMGSHQMSALPGHGTGQPAGDVVEGVVGSHPIGRNTGTGQSVAGNNPRTGGGAGGYGTGGAYR
IDR-116	hypersensitive	0.761002	0.051424	Potassium voltage-gated channel protein Shake	GQHMKKSSLSESSSDMMDLDDGVESTPGLTETHPGRSAVAPFLGAQQQQQQPVASSLSMSIDKQLQHPLQQLTQTQLYQQQQQQQQQQQNGFKQQQQQTQQQLQQQQSHTINASAAAATSGSGSSGLTMRHNNALAVSIETDV
IDR-192	hypersensitive	0.752538	0.0989478	LEA45	MQSMKETASNIAASAKSGMDKTKATLEEKAEKMTTRDPLQKEMATQKKEGRINEAEMQKREAREHNAVMKEASGAGTGTGLGMGTATHSTTGHVGHGTGTHQMSALPGHGTGQPAGHVVDGTAVTEPIGTNTGTGRTTAHNTRVGGGTTGYGTGGGYTG
IDR-130	hypersensitive	0.737422	0.0497103	Dehydrin COR47	KAEDSPAVTSTPLVVTEHPVEPTTELPVEHPEEKKGILEKIKEKLPGYHAKTTEEEVKKEKESDD
IDR-009	hypersensitive	0.736213	0.0631943	mRNA-decapping enzyme 1A	NTAGTSLPSVDLLQKLRLTPQHDQIQTQPLGKGAMVASFSPAAGQLATPESFIEPPSKTAAARVAASASLSNMVLAPLQSMQQNQDPEVFVQPKVLSSAIPVAGAPLVTATTTAVSSVLLAPSVFQQTVTRSSDLERKASSPSPLTIGTPESQRKPSIILSKSQLQDTLIHLIKNDSSFLSTLHEVYLQVLTKNKDNHNL
IDR-008	hypersensitive	0.715144	0.0844769	Cellular tumor antigen p53	KKPLDGEYFTLQIRGRERFEMFRELNEALELKDAQAGKEPGGSRAHSSHLKSKKGQSTSRHKKLMFKTEGPDSD
IDR-026	hypersensitive	0.714339	0.103071	LEA6	MSENIGHININANLQNVDRRDAAAIQSVERKLLGYNPPGGLASEAQSAAALNEGIGQPMNRGISTDIPAPADIDVDRGTASKDFGHVRFDVDLNQVRPEEAAALQAAESKIEGLAPSITVGGIGSAAQSMAAFNEREQSETGPFHPGIKATEPLPGPTYYQGVELSPSALPTYAPDVSVFPPSLSTNTSNVGAVPPSITT
IDR-186	hypersensitive	0.711409	0.0579744	LEA45	MEAMKETAANVGASAISGKEKTKAVVQEKMERMTAHDPMEKEMATKKKEERINQAELNKQEAKEQNAAARQGASTTGTDKPHSYSTTGRTGNPTGAHQMSALPGHGTGAPTGQVTEGVVESRPIGTATGTKRTTVAHNTHAEREVNKGYGTGGAYN
IDR-177	hypersensitive	0.707516	0.0884835	Chromobox protein homolog 2 (CBX2)	KVRTQKGELGMSPPGSKIPKAPSGGAVEQKVGNTGGPPHTHGASRVPAGCPGPQPAPTQELSLQVLDLQSVKNGMPGVGLLARHATATKGVPATNPAPGKGTGSGLIGASGATMPTDTSKSEKLASRAVAPPTPASKRDCVKGSATPSGQESRTAPGEARKAATLPEMSAGEESSSSDSDPDSASPPSTGQNPSVSVQTS
IDR-191	hypersensitive	0.685508	0.108939	LEA45	MQSMNETASNIAASAKSGMDKTKATLEEKAEKMTTRDPIQKEMATQKKEGRINQAEMQKREAREHNAAMKEASGAGTGTGLGLGTATHSTTGHVGHGTGTHQMSALPGHGTGEPTGHVVDGTAVTEPIGTNTGTGRTTAHNTRVGGGTTGYGTGGGYTG
IDR-102	hypersensitive	0.678681	0.0962519	Plastid transcriptionally active 4	ADLKKELSGSSKKGELPPGRSTVAASTRYPFKDSEIENELNELRRKANDF
IDR-122	hypersensitive	0.673197	0.0821748	Seed maturation protein	MSQEQPRRPQAGQDPIKYGDVLPVSGDLSQKPITPEDAAMMQSAESRVLGQTQPGGVASVMQSAATRNEQAGIVGHKDVTDVTGDRGVTVTETQVPGRRI
IDR-123	hypersensitive	0.659982	0.0739813	Seed maturation protein	ITETVGGQVVGQFVEPTPVQVGLTGAVRESALTIGEALEATAHTVGDKPVEQSDASAIQAAEVRATGSNVITPGGLASMAQSAAAFNAECQREEEKIKMG
IDR-155	hypersensitive	0.656606	0.0988369	Bromodomain-containing protein 4	SQFQSLTHQSPPQQNVQPKKQELRAASVVQPQPLVVVKEEKIHSPIIRSEPFSPSLRPEPPKHPESIKAPVHLPQRPEMKPVDVGRPVIRPPEQNAPPPGAPDKDKQKQEPKTPVAPKKDLKIKNMGSWASLVQKHPTTPSSTAKSSSDSFEQFRRAAREKEEREKALKAQAEHAEKEKERLRQERMRSREDEDALEQAR
IDR-190	hypersensitive	0.65407	0.108736	LEA45	MQSMKETASNIAASAKSGMDRTKATLEEKAEKMTTRDPVQKQMATQNKEGKINQAEMQKREAREHNAVMKEASGAGTGTGLGLGSATHSTTGHVGHGTGTHQMSALPGHGTGQPTGHVVEGTAVTKPIGTNTGTGRTTAHNTHVGGGTTGYGTGGGYTG
IDR-164	hypersensitive	0.638612	0.0676571	LEA	MASHGQSYRAGEATGRAEEKADQMMGKTRGATEAMKNKAQQAKDKTMETAQAAKEKTSEKAYEAKDKTSNMAQSAKGQAQQSKDQTGSFASDKAQAAKDKAYQAAQATKEKASDMTEYAKETAEAGKEKTGGILQRTGEQVKSMAQGAADAVKNTFGMGEPEEDDPIKTTRP
IDR-025	hypersensitive	0.638356	0.0400083	Nucleoporin NUP2	NAGTEKEKESKKDSKPAFSFGISNGSESKDSDKPSLPSAVDGENDKKEATKPAFSFGINTNTTKTADTKAPTFTFGSSALADNKEDVKKPFSFGTSQPNN
IDR-064	hypersensitive	0.634946	0.140686	Myb family transcription factor PHL6	GAIQLTEALRMQMEVQKQLHEQLEVQRVLQLRIEEHAKYLEKMLEEQRKTGRWISSSSQTVLSPSDDSIPDSQNMSKTKASSPQPPLPAENKASETEDDKCESPQKRRRLENIAESEDPKR
IDR-058	hypersensitive	0.631489	0.134596	Vesicle-associated membrane protein 2	MSATAATVPPAAPAGEGGPPAPPPNLTSNRRLQQTQAQVDEVVDIMRVNVDKVLERDQKLSELDDRADALQAGASQFETSAAKLKRKY
IDR-014	hypersensitive	0.62979	0.0511483	Sequestosome-1	DGAGEGPAQSLTEQMKKIALESVGQPEELMESDNCSGGDDDWTHLSSKEVDPSTGELQSLQMPESEGPSSLDPSQEGPTGLKEAALYPHLPPEADPRLIE
IDR-141	hypersensitive	0.628345	0.0874611	Homeodomain-like superfamily protein	SEGGGGGTSGAARKREYSSDEEEENVNEELVDVSNDPKILNPKKNIAKKRKGGSNSSNSNNGVREVLEEFMRHQVRMESEWREGWEAREKERAEKEEEWRRKMEELEKERLAMERMWRDREEQRRSREEMRAEKRDSLINAL
IDR-036	hypersensitive	0.626069	0.144641	Achaete-scute homolog 1	MESSAKMESGGAGQQPQPQPQQPFLPPAACFFATAAAAAAAAAAAAAQSAQQQQQQQQQQQQAPQLRPAADGQPSGGGHKSAPKQVKRQR
IDR-085	hypersensitive	0.616311	0.0934496	EPYC1	VTPSRSALPSNWKQELESLRSSSPAPASSAPAPARSSSASWRDAAPASSAPARSSSSKKAVTPSRSALPSNWKQELESLRSSSPAPASSAPAPARSSSASWRDAAPASSAPARSSSASKKAVTPSRSALPSNWKQELESLRSNSPAPASSAPAPARSSSASWRDAPASSSSSSADKA
IDR-133	hypersensitive	0.614311	0.0427149	Anti-sigma-E factor RseA	YNGQSETSQQPETPVFNTLPMMGKASPVSLGVPSEATANNGQQQQVQEQRRRINAMLQDYELQRRLHSEQLQFEQAQTQQAAVQVPGIQTLGTQSQ
IDR-119	hypersensitive	0.612603	0.15832	DNA-binding protein RAP1	YDNFREVVDSRLQEESHSNGVDNSNSNSDNKDSIRPKTEIISTNTNGATEDSTSEKVMVDAEQQARLQEQAQLLRQHVSSTASITSGGHNDLVQIEQPQKDTSNNNNSNVNDEDNDLLTQDNNPQTADEGNASFQAQRSMISRGALPSHN
IDR-144	hypersensitive	0.606145	0.0614791	HAT1	VEKLTEENRRLEKEAAELRALKLSPRLYGQMSPPTTLLMCPSCERVAGPSSSNHNQRSVSL
IDR-001	hypersensitive	0.605561	0.0797752	TAR DNA Binding Protein 43 kDa (TDP-43)	SNRQLERSGRFGGNPGGFGNQGGFGNSRGGGAGLGNNQGSNMGGGMNFGAFSINPAMMAAAQAALQSSWGMMGMLASQQNQSGPSGNNQNQGNMQREPNQAFGSGNNSYSGSNSGAAIGWGSASNAGSGSGFNGGFGSSMDSKSSGWGM
IDR-013	hypersensitive	0.602149	0.0916324	Protein VTS1	MKHPYEEFPTGSKSPYNMSRGAHPGAVLLSPQSSAINKNNPGSNSGNNQGNSSVTANVLSPQSHSMSLNDMLDQQSFMLDTAGTRAQPLQQQQQQQQQQQQASLPSLNIQTVSSTAAGSAIVSPMMQSPKALQSTLSSTSMYLDSFQRSPNNILGIPSQSGSIPLPQSRQSQQQSQSQKNDPNMGTNFSQDINQLCSWIS
IDR-024	hypersensitive	0.578012	0.0737742	EKC/KEOPS complex subunit GON7	MKLPVAQYSAPDGVEKSFAPIRDDPRYMTTEGRTTGPSDHVLNAGQIDRDKPSEPERTKDGSQLTYLGQLRTQLTGLQDDINEFLTGRMELAKNKKKAGADEKRIQEEINQLLDGGDGDEDAV
IDR-151	hypersensitive	0.566619	0.054817	Calvin cycle protein CP12-2, chloroplastic	MATIATGLNIATQRVFVTSENRPVCLAGPVHLNNSWNLGSRTTNRMMKLQPIKAAPEGGISDVVEKSIKEAQETCAGDPVSGECVAAWDEVEELSAAASHARDKKKADGSDPLEEYCKDNPETNECRTYDN
IDR-187	hypersensitive	0.566275	0.152059	LEA45	MQAMKETASNFAASAKSGMEKTKAVAQEKMERMTADNPTEKEMATEKKKERINEAEMNKQEARDKNAAARQGYSTTGTEKTHSYSTTGATGHPTGAHQMSALPGHGSGEPAGQVVEGVVQSHPIGTATGTQRSSAAHNTHGGGGVNTGYGTGGSYS
IDR-081	hypersensitive	0.564446	0.0901096	Heat stress transcription factor A-4c	LQAQNPLTESERRSMEDQIERLKNEKEGLLAELQNQEQERKEFELQVTTLKD
IDR-167	hypersensitive	0.555591	0.124262	MADS-box protein AGL71	CSVTELQEIDTQIEKSLRIVRSRKAELYADQLKKLKEKERELLNERKRLLEEVNMHHSSKGNTEGGHRTKHSSEVE
IDR-010	hypersensitive	0.54855	0.0869809	Probable ATP-dependent RNA helicase DDX4	MGDEDWEAEINPHMSSYVPIFEKDRYSGENGDNFNRTPASSSEMDDGPSRRDHFMKSGFASGRNFGNRDAGECNKRDNTSTMGGFGVGKSFGNRGFSNSRFEDGDSSGFWRESSNDCEDNPTRNRGFSKRGGYRDGNNSEASGPYRRGGRGSFRGCRGGFGLGSPNNDLDPDECMQRTGGLFGSRRPVLSGTGNGDTSQS
IDR-042	hypersensitive	0.546379	0.0399879	Dehydrin ERD10	MAEEYKNTVPEQETPKVATEESSAPEIKERGMFDFLKKKEEVKPQETTTLASEFEHKTQISEPESFVAKHEEEEHKPTLLEQLHQKHEEEEENKPSLLDKLHRSNSSSSSSSDEEGEDGEKKKKEKKKKIVEGDHVKTVEEENQGVMDRIKEKFPLGEKPGGDDVPVVTTMPAPHSVEDHKPEEEEKKGFMDKIKEKLPG
IDR-120	hypersensitive	0.541921	0.0756498	Protein transport protein SEC9	QRGYKTFEEIQKEEEARQQQEEDEAVDEIKQEIKFTKQSSVASTRNTLKMAQDAERAGMNTLGMLGHQSEQLNNVEGNLDLMKVQNKVADEKVAELKKLNR
IDR-197	average	0.540742	0.0649082	LEA45	MQAGKNVAESMKESAANVAASAKSGMEKTKATVQEKVEKMKAHDPTEKEMAAEKKEQRKAEAELNKREAREHNAAVREASKTGVNAGGHTGYSTTGVETATYSTTGIEGQPTGAHQMSALPGYGTGQPAGQVTEGTVGSHPIGTGTGTGRTTAHNTRVEGTGTPGYGTGGSYS
IDR-200	average	0.521941	0.0633688	LEA45	MQAIKEKAANVAASAKSGMEKTKATMQEKVDRATANNPTEKEMATERKEQRVNQAEFDKRAAQEHNAAARNATKNTGQPHTYSTTGAPGHPTGTHQQSALPGQPTGQVTEGVVESHPIGTAAGTGRTNAAHNTHVGAATNIGGSYT
IDR-121	average	0.514272	0.0927497	Protein transport protein SEC9	SILAVHVSNPFNSKRRRREREEQLKNRKIEEKLMREQTSQQLSQSTQRIEGAMNANNNISEVRERYQRKNVLEKAKRYQFENDEEDDEMELEIDRNLDQIQQVSNRLKKMALTTGKELDSQQKRLNNIEESTDDLDINLHMNTNRLAGIR
IDR-162	average	0.503917	0.141374	Cyclic nucleotide-gated cation channel	KVLQTRMARLIVEHSSTEGKLMKRIEMLEKHLSRYKALARRQKTMHGVSIDGGDISTDGVDERVRPPRLRQTKTIDLPTGTESESLLK
IDR-012	average	0.495989	0.0819715	Bcl-2-binding component 3	GPTQAAPGVRVEEEEWAREIGAQLRRMADDLNAQYERRRQEEQHRHRPSPWRVM
IDR-188	average	0.484176	0.0881897	LEA45	MQGAKKAGEAMKETAANVGASAKSGMEKTKATVQEKTDRMRARDPLQKEMATQKKDERMNQAELDKQAAREHNAAAKQSATAGHMGQGHYTTGTGTGTATYSTTGEYGQPMGVHQTSAVPGHGTGQPTGHVTEGVVGSQPIGTNRDPGGTATAHNTRVGGNPNEYGYGTGGTYS
IDR-040	average	0.483923	0.0447938	Transcription factor HY5	MQEQATSSLAASSLPSSSERSSSSAPHLEIKEGIESDEEIRRVPEFGGEAVGKETSGRESGSATGQERTQATVGESQ
IDR-145	average	0.471785	0.0701482	Ubiquitin-associated (UBA)/TS-N domain-containing protein	TPEEVKLKAQELRERARKKKEEEEKRMEREREKERIRIGKELLEAKRMEEVNERKRLMFLRKAEKEEEKRAREKIRQKLEEDKAERRRKLGLPPEDPATAAAKPSV
IDR-161	average	0.470887	0.0531225	Son of sevenless homolog 1	TKGTDEVPVPPPVPPRRRPESAPAESSPSKIMSKHLDSPPAIPPRQPTSKAYSPRYSISDRTSISDPPESPPLLPPREPVRTPDVFSSSPLHLQPPPLGK
IDR-118	average	0.468772	0.0613572	DNA-binding protein RAP1	MSSPDDFETAPAEYVDALDPSMVVVDSGSAAVTAPSDSAAEVKANQNEENTGATAAETSEKVDQTEVEKKDDDDTTEVGVTTTTPSIADTAATANIASTSGASVTEPTTDDTAADEKKEQVSG
IDR-182	average	0.46746	0.0910619	Probable ubiquitin receptor RAD23a	ISSTTLAAPSTTQSIAVPASNSTPVQEQPTAQSDTYGQAASTLVSGSSIEQMVQQIMEMGGGSWDKETVTRALRAAYNNPE
IDR-124	average	0.465584	0.0913354	Late embryogenesis abundant protein 7	MASHQEQSYKAGETRGKAQEKTGEAMGTMGDKTQAAKDKTQETAQSAQQKAHETAQSAKDKTSQAAQTTQERAQESKDKTGSYMSETGEAIKNKAHDAAEYTKETAEAGKEKTSGILGQTGEQVKQMAMGATDAVKHTLGLRTDEGNKEHVSSAPSTTTTTTTRETQRK
IDR-127	average	0.448709	0.056806	Dehydrin Rab18	MASYQNRPGGQATDEYGNPIQQQYDEYGNPMGGGGYGTGGGGGATGGQGYGTGGQGYGSGGQGYGTGGQGYGTGTGTEGFGTGGGARHHGQEQLHKESGGGLGGMLHRSGSGSSSSSEDDGQGGRRKKGITQKIKEKLPGHHDQSGQAQAMGGMGSGYDAGGYGGEHHEKKGMMDKIKEKLPGGGR
IDR-183	average	0.447856	0.0486922	UV excision repair protein RAD23 homolog B	LNEPVQEAGGQGGGGGGGSGGIAEAGSGHMNYIQVTPQEKEAIERLKALG
IDR-108	average	0.446877	0.0578103	P antigen family member 4	MSARVRSRSRGRGDGQEAPDVVAFVAPGESQQEEPPTDNQDIEPGQEREGTPPIEERKVEGDCQEMDLEKTRSERGDGSDVKEKTPPNPKHAKTKEAGDGQP
IDR-62	average	0.440252	0.0925215	Cyclic nucleotide-gated cation channel beta-1	HSSRPSQNIAAGLESPDQQAGAQILGQCGTGGSDEPSEPSRAEDPGPGPW
IDR-159	average	0.437462	0.0874177	Mediator of RNA polymerase II transcription subunit 1	ASSSSFSSSGSSMSSSQNQHGSSKGKSPSRNKKPSLTAVIDKLKHGVVTSGPGGEDPLDGQMGVSTNSSSHPMSSKHNMSGGEFQGKREKSDKDKSKVSTSGSSVDSSKKTSESKNVGSTGVAKIIISKHDGGSPSIKAKVTLQ
IDR-107	average	0.43186	0.126152	Securin	MATLIYVDKENGEPGTRVVAKDGLKLGSGPSIKALDGRSQVSTPRFGKTFDAPPALPKATRKALGTVNRATEKSVKTKGPLKQKQPSFSAKKMTEKTVKAKSSVPASDDAYPEIEKFFPFNPLDFESFDLPEEHQIAHLPLSGVPLMILDEERELEKLFQLGPPSPVKMPSPPWESNLLQSPSSILSTLDVELPPVCCDI
IDR-196	average	0.430621	0.0927972	LEA45	MQAIKEKAANVAASAKSGMEKTKATMQEKVDRAAANNPTEKEMATERKEQKVNQAEFDKRAAQEHNAAARNATKNTGQPHTYSTTGAPGHPTGTHQQSALPGHGTGQPTGQVTEGVVESHHIGTATGTGRTNAAHNTHVGAATNIGGSYT
IDR-198	average	0.424309	0.0481729	LEA45	MQAIKEKAANVAASAKSGMEKTKATMQEKVDRATANNPTEKEMATERKEQRVNQAEFDKRAAQEHNAAARNATKNTGQPHTYPTTGAPGHPTGTHQQSALPGHGTGQVTEGVVESHPIGTAAGTGRTSAAHNTHVGAATNIGGSYTQD
IDR-031	average	0.423589	0.0799082	Protein phosphatase inhibitor 2	SHRPIKGILKNKTSAASPPVVPSAEQPRPIVEEELSKKSQKWDEMNILAT
IDR-047	average	0.423372	0.122004	Modification methylase PvuII	DRMKKLIEDPDKFYTPKTRPSGHDIGKSFSKDNGGSIPPNLLQISNSESNGQYLANCK
IDR-086	average	0.421755	0.0752001	Encodes ankyrin repeat protein EMB506/STT1	GSSVKRQSTARTRSFTETNRRTPSVQSKHEFWEDPDDGSDSENEYEGEEEDGIGNDLDNESDWEDDSRVQKLTTTDNYEEELAKEVEQLLEPEERVILQQNEKPNLKMIST
IDR-089	average	0.420286	0.137232	CREB-binding protein	QQQIQHRLQQAQLMRRRMATMNTRNVPQQSLPSPTSAPPGTPTQQPSTPQTPQPPAQPQPSPVSMSPAGFPSVARTQPPTTVSTGKPTSQVPAPPPPAQPPPAAVEAARQIEREAQQQQHLYRVNINNSMPPGRTGMGTPGSQMAPVSLNVPRPNQVSGPVMPSMPPGQWQQAPLPQQQPMPGLPRPVISMQAQAAVAGP
IDR-156	average	0.415878	0.0803253	Bromodomain-containing protein 4	RAHEEARRRQEQQQQQRQEQQQQQQQQAAAVAAAATPQAQSSQPQSMLDQQRELARKREQERRRREAMAATIDMNFQS
IDR-153	average	0.414587	0.0903291	Bromodomain-containing protein 4	CLRKKRKPQAEKVDVIAGSSKMKGFSSSESESSSESSSSDSEDSETEMAPKSKKKGHPGREQKKHHHHHHQQMQQAPAPVPQQPPPPPQQPPPPPPPQQQQQPPPPPPPPSMPQQAAPAMKSSPPPFIATQVPVLEPQLPGSVFDPIGHFTQPILHLPQPELPPHLPQPPEHSTPPHLNQHAVVSPPALHNALPQQPSRP
IDR-020	average	0.400519	0.105167	Histone H2A.Z-specific chaperone CHZ1	MSDEAKEKRELESQKESSHNKSEKSVEPKPKRRRRRNYDDYDAEVAKEETKAKNGLTKSENNGTVEDSESDMDDAKLDALMGNEGEEEEDDLAEIDTSNIITSGRRTRGKVIDYKKTAEELDKKEPSTGSKDDVGYGEKEEDDEDEEDDDFKE
IDR-090	average	0.399126	0.0782544	Histone lysine acetyltransferase CREBBP	VQPPRSISPSALQDLLRTLKSPSSPQQQQQVLNILKSNPQLMAAFIKQRTAKYVANQPGMQPQPGLQSQPGMQPQPGMHQQPSLQNLNAMQAGVPR
IDR-096	average	0.391917	0.0647584	Translocase of chloroplast 159, chloroplastic	MDSKSVTPEPTNPFYASSGQSGKTYASVVAAAAAAAADKEDGGAVSSAKELDSSSEAVSGNSDKVGADDLSDSEKEKPNLVGDGKVSDEVDGSLKEDS
IDR-030	average	0.389956	0.0546691	RWD domain-containing protein 1	TPVTIENFLSWKAKFDAELLEIKKKRMKEEEQAGKNKLSGKQLFETDHNLDTSDIQFLEDAGNNVEVDESLFQEMDDLELEDGEDDPDYNPVAPGSDSSD
IDR-105	average	0.388069	0.157263	Prothymosin alpha	MSDAAVDTSSEITTKDLKEKKEVVEEAENGRDAPANGNAENEENGEQEADNEVDEEEEEGGEEEEEEEEGDGEEEDGDEDEEAESATGKRAAEDDEDDDVDTKKQKTDEDD
IDR-175	average	0.386209	0.0903123	ABL158Cp (Whi3)	HQQQQLQQQQHHLQQQQHQQQQQSLSQQPQQQQSQQSQAHSQQHQQQHQQQQQQQQPQQQQPQQHPPQQPQQQNSQQAIVGQSQQQVTSGQQK
IDR-021	average	0.382613	0.0669827	Proteasome maturation factor UMP1	MNIVPQDTFKSQVSTDQDKSVLSSAVPSLPDTLRQQEGGAVPLSTQLNDRHPLESTLKNWETTQRQRQMEQYRQIFGIAEPMKRTMEMEIVNRTDFNPLSTNGSIHRDILLNKECSIDWEDVYPGTGLQASTMVGDDVHSKIEKQLGI
IDR-039	average	0.381962	0.0528309	Transcription factor TCP8	GGAATHFMAGTGFSFPMDQYRGSPLQLGSFLAQPQPTQNLGLSMPDSNLGMLAALNSAYSRGGNANANAEQANNAVEHQEKQQQSDHDDDSREENSNSSE
IDR-056	average	0.381251	0.0381802	Acetyl-CoA carboxylase	EKLLDTMNRLDDKYRELRSQLSNKSLAPEVHQQISKQLADRERELLPIYGQIS
IDR-139	average	0.376783	0.159348	ATBZIP52	LSELWNIDPKRAKRILANRQSAARSKERKARYIQELERKVQSLQTEATTLSAQLTLYQRDTNGLANENTELKLRLQAMEQQAQLRNALNEALRKEVERMKMETGEISGNSDSFDM
IDR-109	average	0.376526	0.0787902	Huntingtin-interacting protein K	MRRRGEIDMATEGDVELELETETSGPERPPEKPRKHDSGAADLERVTDYAEEKEIQSSNLETAMSVIGDRRSREQKAKQEREKELAKVTIKKEDLELIMTEMEISRAAAERSLREHMGNVVEALIALTN
IDR-015	average	0.376288	0.0667143	Cyclin-dependent kinase inhibitor 1B	KVPAQESQDVSGSRPAAPLIGAPANSEDTHLVDPKTDPSDSQTGLAEQCAGIRKRPATDDSSTQNKRANRTEENVSDGSPN
IDR-150	average	0.37596	0.0708626	Calvin cycle protein CP12, chloroplastic	MMLTKSVVISRPAVRPVSTRRAVVVRASGQPAVDLNKKVQDAVKEAEDACAKGTSADCAV
IDR-084	average	0.371999	0.0435462	EPYC1	VSPTRSVLPANWRQELESLRNGNGSSSAASSAPAPARSSSASWRDAAPASSAPARSSSASKKA
IDR-051	average	0.369108	0.057774	Protein GrpE	MSSKEQKTPEGQAPEEIIMDQHEEIEAVEPEASAEQVDPRDEKVANLEAQ
IDR-166	average	0.364866	0.0935663	Sodium/hydrogen exchanger 1	ARIGSDPLAYEPKEDLPVITIDPASPQSPESVDLVNEELKGKVLGLSRDPAKVAEEDEDDDGGIMMRSKETSSPGTDDVFTPAPSDSPSSQRIQRCLSDPGPHPEPGEGEPFFPKGQ
IDR-022	average	0.364213	0.112222	Pre-mRNA-splicing factor NTR2	LNMEDLMEGNHHLLSDSSEAGSSSEGEHISSIPTRGEIAKLKAQKSLSRRKISESDVTTERDYVKLLDSEDKREIMETIRLNGGLKRNNEKEITNFSDDE
IDR-194	average	0.363121	0.109771	LEA45	MQSIKETAANIAASARSGLEKTKATLEEKVERATAHDPVQKDMATQKKEERIRQAELEKQEARENNAAARQGGGDGGFTAKGSGGHMASGTHTYSTTGQMGQPTGAQQMSALPGHGTGQPTAQVDDGRVQAYPVGVNTGVGGSKSHNTRVEGNPHAYGTGGTYS
IDR-134	average	0.359164	0.057119	Sec-independent protein translocase protein TatA	KKAMSDDEPKQDKTSQDADFTAKTIADKQADTNQEQAKTEDAKRHDKEQV
IDR-126	average	0.355993	0.0543703	Inactive poly [ADP-ribose] polymerase RCD1	RDNSGVTLEGPKDLPPQLESNQGARGSGSANSVGSSTTRPKSPWMPFPTL
IDR-174	average	0.355592	0.0371186	Methyl-CpG-binding protein 2	LVSTLGEKSGKGLKTCKSPGRKSKESSPKGRSSSASSPPKKEHHHHHHHSESPKAPVPLLPPLPPPPPEPESSEDPTSPPEPQDLSSSVCKEEKMPRGGSLESDGCPKEPAKTQPAVATAATAAEKYKHRGEGERKDIVSSSMPRPNREEPVDSRTPVTERVS
IDR-071	average	0.352985	0.0582187	Actin-related protein 4	SGVNKSDKKVTPTEEKEQEAVSKSTSPAANSADTPNETGKRPLEEEKPPK
IDR-097	average	0.348693	0.0873739	Translocase of chloroplast 159, chloroplastic	DSAEEDENKLPVEDIVSSREFSFGGKEVDQEPSGEGVTRVDGSESEEETEEMIFGSSEAAKQFLAELEKASSGIEAHSDEANISNNMSDRIDGQIVTDSDEDVDTEDEGE
IDR-070	average	0.347578	0.0748442	Bcl-2-like protein 1	EENRTEAPEETEPERETPSAINGNPSWHLADSPAVNGATGHSSSLDAREV
IDR-128	average	0.341956	0.0814766	Dehydrin COR47	MAEEYKNNVPEHETPTVATEESPATTTEVTDRGLFDFLGKKEEEVKPQETTTLESEFDHKAQISEPELAAEHEEVKENKITLLEELQEKTEEDEENKPSV
IDR-113	average	0.339787	0.0553146	Histone RNA hairpin-binding protein	MLCEDQHMSVENTPQKGSGSLNSSASSISIDVKPTMQSWAQEVRAEFGHS
IDR-046	average	0.339434	0.0843431	1-phosphatidylinositol 4,5-bisphosphate phosphodiesterase delta-1	ILLKGKKLGGLLPAGGENGSEATDVSDEVEAAEMEDEAVRSQVQHKPKEDKLKLVPEL
IDR-019	average	0.334213	0.10563	Polyglutamine-binding protein 1	PNSVVTKSAKKLRSSNADAEEKLDRSHDKSDRGHDKSDRSHEKLDRGHDKSDRGHDKSDRDRERGYDKVDRERERDRERDRDRGYDKADREEGKERRHHRREELAPYPKSKKAVSRKDEELDPMDPSSYSDAPRGTWSTGLPKRNEAKTGADTTAAGPLFQQRPYPSPGAVLRANAEASRTKQQD
IDR-072	average	0.333395	0.0392786	Mitochondrial intermembrane space import and assembly protein 40	AMQECMQKYPDLYPQEDEDEEEEREKKPAEQAEETAPIEATATKEEEGSS
IDR-173	average	0.330641	0.068021	12 kDa heat shock protein (HSP12)	MSDAGRKGFGEKASEALKPDSQKSYAEQGKEYITDKADKVAGKVQPEDNKGVFQGVHDSAEKGKDNAEGQGESLADQARDYMGAAKSKLNDAVEYVSGRVHGEEDPTKK
IDR-083	average	0.329111	0.0366173	MYB transcription factor	ESSDQAKEEEEKEEEEEERDSMMGQKIDGSEGEDIQIWGEEEVRRLMEIDA
IDR-079	average	0.32852	0.092455	UDP-glucose 6-dehydrogenase	LDGLHNELQTIGFQIETIGKKVSSKRIPYAPSGEIPKFSLQDPPNKKPKV
IDR-179	average	0.327452	0.100727	Nucleophosmin	EEDAESEDEEEEDVKLLSISGKRSAPGGGSKVPQKKVKLAADEDDDDDDEEDDDEDDDDDDFDDEEAEEKAPVKKSIRDTPAKNAQKSNQNGKDSKPSSTPRSKGQESFKKQEKTPKTPKG
IDR-165	average	0.323921	0.0361133	Alcohol dehydrogenase transcription factor Myb/SANT-like family protein	MEKSKKEQMKELEKMRADFQRDLELQKKQIVDRAQSEIARLREEEENHHGGGDDDESEDEEMENDSDVNLSDE
IDR-129	average	0.32304	0.113598	Dehydrin COR47	IEKLHRSNSSSSSSSDEEGEEKKEKKKKIVEGEEDKKGLVEKIKEKLPGHHDKTAEDDVPVSTTIPVPVSESVVEHDHPEEEKKGLVEKIKEKLPGHHDE
IDR-018	average	0.318386	0.120562	Polyglutamine-binding protein 1	MPLPVALQTRLAKRGILKHLEPEPEEEIIAEDYDDDPVDYEATRLEGLPP
IDR-034	average	0.311648	0.153471	POU domain class 2-associating factor 1	MLWQKSTAPEQAPAPPRPYQGVRVKEPVKELLRRKRGHTSVGAAGPPTAVVLPHQPLATYSTVGP
IDR-115	average	0.310385	0.140809	KRR1 small subunit processome component homolog	MIKRELMKDPRLANEDWSRFLPKFKNKNISKRKQPKVKKQKKEYTPFPPSQPESKVDKQLASGEYFLNQEQKQAKRNQERTEKQKEAAKRQDERRNKDFVPPTEESAASSRKKEDGSSSSKVDVKALKAKLIKANKKARSS
IDR-069	average	0.309124	0.0640451	Alpha-synuclein	ATGFVKKDQLGKNEEGAPQEGILEDMPVDPDNEAYEMPSEEGYQDYEPEA
IDR-057	average	0.298374	0.0885131	Wee1-like protein kinase	SLVHMDIKPSNIFISRTSIPNAASEEGDEDDWASNKVMFKIGDLGHVTRI
IDR-157	average	0.297125	0.0998777	Mediator of RNA polymerase II transcription subunit 1	EHHSGSQGPLLTTGDLGKEKTQKRVKEGNGTSNSTLSGPGLDSKPGKRSRTPSNDGKSKDKPPKRKKADTEGKSPSHSSSNRPFTPPTSTGGSKSPGSAGRSQTPPGVATPPIPKITIQI
IDR-048	average	0.295502	0.0543921	Cyclic AMP-responsive element-binding protein 1	QISTIAESEDSQESVDSVTDSQKRREILSRRPSYRKILNDLSSDAPGVPRIEEEKSEEET
IDR-073	average	0.295424	0.0906008	Regulator of nonsense transcripts 2	ILFKDNEKSCQNKESNKDDTKEAKESKENKEVSSPDDLELELENLEINDD
IDR-152	average	0.29537	0.0796461	PopZ	MSDQSQEPTMEEILASIRRIISEDDAPAEPAAEAAPPPPPEPEPEPVSFDDEVLELTDPIAPEPELPPLETVGDIDVYSPPEPESEPAYTPPPAAPVFDRDEVAEQLVGVSAASAAASAFGSLSSALLMPKDG
IDR-065	average	0.291134	0.0843642	Mu-type opioid receptor	EFCIPTSSTIEQQNSARIRQNTREHPSTANTVDRTNHQLENLEAETAPLP
IDR-088	average	0.29093	0.129418	Nuclear receptor coactivator 3	EQVSHGTQNRPLLRNSLDDLVGPPSNLEGQSDERALLDQLHTLLSNTDATGLEEIDRALGIPELVNQGQAL
IDR-160	average	0.289829	0.0487221	Mediator of RNA polymerase II transcription subunit 1	KPGESSGEGLRPQMASSKNYGSPLISGSTPKHERGSPSHSKSPAYTPQNLDSESESGSSIAEKSYQNSPSSDDGIRPLPEYSTEKHKKHKKEKKKVKDKDRDRDRDKDRDKKKSHSIKPESWSKSPISSDQSLSMTSNTILSADRPSRLSPDFMIGEEDDDLM
IDR-077	average	0.28375	0.157629	F16F4.11 protein	LEEQKLQIQVELLELEKQRFRWQRFSKKRDQELERMRMENERMKLENDRMGLELKQRELGVE
IDR-074	average	0.2794	0.047837	Glycosylphosphatidylinositol-anchored high density lipoprotein-binding protein 1	LCGRPGRGQTQQEEEEEDEDHGPDDYDEEDEDEVEEEETNRLPGGRSRVL
IDR-055	average	0.274558	0.0822601	Acetolactate synthase catalytic subunit, mitochondrial	PVLLEVEVDKKVPVLPMVAGGSGLDEFINFDPEVERQQTELRHKRTGGKH
IDR-043	average	0.269779	0.0730959	Dehydrin ERD14	MAEEIKNVPEQEVPKVATEESSAEVTDRGLFDFLGKKKDETKPEETPIASEFEQKVHISEPEPEVKHESLLEKLHRSDSSSSSSSEEEGSDGEKRKKKKEKKKPTTEVEVKEEEKKGFMEKLKEKLPGHKKPEDGSAVAAAPVVVPPPVEEAHPVEKKGILEKIKEKLPGYHPKTTVEEEKKDKE
IDR-136	average	0.269339	0.0755645	C2H2 and C2HC zinc fingers superfamily protein	RALGMSMRVERSSLEQVQERFEVLKKRKAPGTFTEQDLDERIRKQQEEEEELKRQRREKKKEKKKGKVVEEEPEMDPEVAEMMGFGGFGSSKKS
IDR-171	average	0.267474	0.0293385	Damaged supressor (Dsup)	TSGQAESSSGNEGAAPAKGRGRGRPPAAAKGVAKGAAKGAAASKGAKSGAESSKGGEQSSGDIEMADASS
IDR-061	average	0.267383	0.0507447	FACT complex subunit Ssrp1	GGDSDNEKGGKSSKKRKTEPSPSKKANTSGSGFKSKEYISDDDSTSSDDEKDNEPAKKKSKPPSDGDAKKKKAKSESEPEESEEDSNASDEDEEDEASD
IDR-132	average	0.267207	0.0648627	Chemotaxis protein CheA	RQLALEAKGETPSAVTRLSVVAKSEPQDEQSRSQSPRRIILSRLKAGEVD
IDR-053	average	0.265558	0.060591	Transcription factor LRL2	QGSGGQTQTQSQATASATTGGATAQPQTKPKVRARRGQATDPHSIAERLRRERIAERMKSLQELVPNGN
IDR-027	average	0.260226	0.0506104	Protein SAN1	MSESGQEQNRGTNTSPNNAENNNNSNAASGPLNGGAEQTRNITVSIQYSYFTPERLAHLSNISNNDNNENNSAASGSTIANGTGPSFGIGNGGHQPDGALVLSFRDVPASTPQDRLNSFISVAAQLAMERFNRLLNRPKGISKDEFDKLPVLQVSDLPKAEGPL
IDR-111	average	0.258104	0.0774831	Ras GTPase-activating protein-binding protein 1	VEEKKTRAAREGDRRDNRLRGPGGPRGGLGGGMRGPPRGGMVQKPGFGVGRGLAPRQ
IDR-052	average	0.25656	0.0533177	Multiprotein-bridging factor 1c	KKLEEETEPAAMDRVKAEVRLMIQKARLEKKMSQADLAKQINERTQVVQE
IDR-006	average	0.255307	0.0676316	Breast cancer type 1 susceptibility protein	HNSKAPKKNRLRRKSSTRHIHALELVVSRNLSPPNCTELQIDSCSSSEEIKKKKYNQMPVRHSRNLQLMEGKEPATGAKKSNKPNEQTSKRHDSDTFPEL
IDR-104	average	0.254711	0.0391893	RING1 and YY1-binding protein	KGTSTRKPRINSQLVAQQVAQQYATPPPPKKEKKEKVEKQDKEKPEKDKE
IDR-082	average	0.252874	0.0628646	Homeobox protein knotted-1-like 7	FGPLLPTESERSLMERVRQELKLELKQGFKSRIEDVREEIMRKRRAGKLPGDTT
IDR-195	average	0.251274	0.0897951	LEA45	MQLITAKAHQAKAIRVKLKLIKLLKKEKEREKMQGAKNTGQSIKEKAANVGASAQAGLEKTKATVQEKAEKMSTRDPVQKQMATQKKEHKTNQAEMEKQAAYNQNAAHKEAARAEDIAPGYYGTATHSTTGQHGHPTGGHQMSALPGHGTGQPTGQVTEGVIGSHPIGTNTGTTQTSTTTTARNTRAGVNPNDPRYGHGTGGSY
IDR-170	average	0.251058	0.0739881	Oxygen-evolving enhancer protein 1-1, chloroplastic	YRGSSFLDPKGRGGSTGYDNAVALPAGGRGDEEELVKENVKNTAASVGEI
IDR-011	average	0.250939	0.053243	Death domain-associated protein 6	GVDPALSDPVLARRLRENRSLAMSRLDEVISKYAMLQDKSEEGERKKRRARLQGTSSHSADTPEASLDSGEGPS
IDR-063	average	0.24657	0.142711	Amylase-binding protein AbpA	ATYNNATEQEGKTYIQGETPEQANARYLKRVGAANNQNPAAEDKGATTPASKEEAKKSEAAAKNAGKAAGKALPKTSAVK
IDR-038	average	0.244668	0.0665883	Transcription factor TCP8	ENFSRKRYRSVDLSKENDDRKQNENKSLKESETSGPTAAPMWAVAPPSRSGAGNTFWMLPVPTTAGNQMESSSNNNTAAGHRAPPMWPFVNSAGGGAGGG
IDR-050	average	0.244246	0.154293	General control protein GCN4	RARNTEAARRSRARKLQRMKQLEDKVEELLSKNYHLENEVARLKKLVGER
IDR-117	insensitive	0.243526	0.0800232	LDLR chaperone boca	KKFKEEEKPAWAKKDIRDYSEADLERLLDQWEEDEEPLEDDELPEHLRPQPKLDLSNLDSKSPEDLLKVSKKG
IDR-138	insensitive	0.242976	0.0793376	AGAMOUS-LIKE 19	RKLLGEGIDACSIEELQQLENQLDRSLSRIRAKKYQLLREEIEKLKAEERNLVKENK
IDR-135	insensitive	0.241772	0.0613529	RNA-binding protein Hfq	MVYKHAISTVVPSRPVSHHSNNAGGGTSSNYHHGSSAQNTSAQQDSEETE
IDR-002	insensitive	0.240427	0.0722655	RNA-binding protein FUS	MASNDYTQQATQSYGAYPTQPGQGYSQQSSQPYGQQSYSGYSQSTDTSGYGQSSYSSYGQSQNTGYGTQSTPQGYGSTGGYGSSQSSQSSYGQQSSYPGYGQQPAPSSTSGSYGSSSQSSSYGQPQSGSYSQQPSYGGQQQSYGQQQSYNPPQGYGQQNQYNSSSGGGGGGGGGGNYGQDQSSMSSGGGSGGGYGNQDQS
IDR-005	insensitive	0.240275	0.154892	Breast cancer type 1 susceptibility protein	RDEISLDSAKKAACEFSETDVTNTEHHQPSNNDLNTTEKRAAERHPEKYQGSSVSNLHVEPCGTNTHASSLQHENSSLLLTKDRMNVEKAEFCNKSKQPG
IDR-125	insensitive	0.237972	0.0530826	RPM1-interacting protein 4	WEAEENVPYTAYFDKARKTRAPGSKIMNPNDPEYNSDSQSQAPPHPPSSRTKPEQVDTVRRSREHMRSREESELKQFGDAGGSSNEAANKRQGRASQNNS
IDR-169	insensitive	0.237251	0.095344	Gliotactin	LRSRDNIYEYRDSPSTKTLASKAHTDTTSLRSPSSLAMTQKSSSQASLKS
IDR-041	insensitive	0.212133	0.0954414	BRI1 kinase inhibitor 1	SSLMGPNGNSKTMINGSYNKRDLIRGRRGELFSAPASMRTSPTNSGHLRVSTAGLSSSSGSTSSSSSDSTMEELQAAIQAAIAHCKNSSAVDRDDKVKDS
IDR-059	insensitive	0.211905	0.0526259	FACT complex subunit Ssrp1	DVDFGDSDNENEPDAYLARLKAEAREKEEDDDDGDSDEESTDEDFKPNENESDVAEEYDSNVESDSDD
IDR-137	insensitive	0.204777	0.0792735	sequence-specific DNA binding transcription factor	NKPEKDAEMDTDSSTPVVKTKVRGKKVKRRYKEEKEEIAGSIRWLAEVVMRSERARMETMKEIERMRAEAEAKRGELDLKRTEIMANT
IDR-110	insensitive	0.203231	0.076258	PCNA-associated factor	MVRTKADSVPGTYRKVVAARAPRKVLGSSTSATNSTSVSSRKAENKYAGGNPVCVRPTPKWQKGIGEFFRLSPKDSEKENQIPEEAGSSGLGKAKRKACPLQPDHTNDEKE
IDR-033	insensitive	0.202334	0.102912	Cell cycle regulator of non-homologous end joining	METLKSKTKTRVLPSWMTAPVDERKVVSVKTATRKQTAAWAQRVGAATRAPATETVYCMNEAEMVDVALGILIEGRKQEKPWEQRSLEATDKLQLSPPCSSSPGSSSEEEDSRISSLAPGLSPPRGPEASDSPCSRSPEEEKEEEDALKY
IDR-054	insensitive	0.198133	0.0630482	Transcription factor bHLH106	TTMQSLCGSSSSTSSYYPLAISGIGETMAQDRALAALRNHKEAERRRRERINSHLNKLR
IDR-149	insensitive	0.195839	0.0732198	Coiled-coil domain-containing protein 16	LQVVDSRMEEEEVDAAETIEEEEQREQRSYKEKVEILKRKKMELKAARLAKRSKTSEGSVKKPKKTEEESPSDEEDDEDSAVDWR
IDR-172	insensitive	0.193937	0.118394	Damaged supressor (Dsup)	KGGSDQRDSAATVGEGGASGSEGGAKKGRGRGAGKKADAGDTSAEPPRRSSRLTSSGTGAGSAPAAAKGGAKRAASSSSTPSNAKKQATGGAGKAAATKATAAKSAASKAPQNGAGAKKKGGKAGGRKRK
IDR-101	insensitive	0.191293	0.0820476	Coilin	DLCQLSAETKKTPSRSARRKKAKRQWLREKTKLEKEELLQTQLVVAPSQKPV
IDR-032	insensitive	0.19067	0.0702786	Protein phosphatase inhibitor 2	YHPADKDYGLMKIDEPNTPYHNMIGDDEDAYSDSEGNEVMTPDILAKKLAAAEGSEPKYRTREQESSGEEDNDLSPEEREKKRQFEMKRKLHYNEGLNIKLARQLISKDLHDDDEDEEMAETADGDSMNVEESSQGSTTSDHLQHKSQSS
IDR-078	insensitive	0.184018	0.0814233	Basic leucine zipper 24	NDHSDSSNKKRLCGNREAVRKYREKKKARTAYLEDEVMRLQSLNEQFLRKLQSQEMVETELIRLRALLVEMQ
IDR-158	insensitive	0.178285	0.0747177	Mediator of RNA polymerase II transcription subunit 1	PKGTVMVGKPSSHSQYTSSGSVSSSGSKSHHSHSSSSSSSASTSGKMKSSKSEGSSSSKLSSSMYSSQGSSGSSQSKNSSQSGGKPGSSPITKHGLSSGSSSTKMKPQGKPSSLMNPSLSKPNISPSHSRPPGGSDKLASPMKPVPGTPPSSKAKSPISSGSGGSHMSGTSSSSGMKSSSGLGSSGSLSQKTPPSSNSCT
IDR-131	insensitive	0.178208	0.0888211	RNA chaperone ProQ	TAGEKEDAPRRERKPRPTTPRRKEGAERKPRAQKPVEKAPKTVKAPREEQ
IDR-044	insensitive	0.175554	0.0611516	Heat stress transcription factor A-6a	GERHLLKNIKRRKTSSQTQTQSLEGEIHELRRDRMALEVELVRLRRKQES
IDR-075	insensitive	0.172585	0.0467627	High mobility group protein B1	QPYEKKAAKLKEKYEKDIAAYRAKGKPDAAKKGVVKAEKSKKKKEEEDDEEDEEDEEEEEEEEDEDEEEDDDDE
IDR-142	insensitive	0.171597	0.108292	ARABIDOPSIS THALIANA CELL DIVISION CYCLE 5	PFRDELHINEDMDMHESAKLERQRREEARRSLRSGLTGLPQPKNEYQIVAQPPPEESEEPEEKIEEDMSDRIAREKAEEEARQQALLKKRSKVLQRDLPRPPAASLAVIRNSLLSADGDKSSVVPPTPIEVADKMVREELLQ
IDR-099	insensitive	0.166356	0.0720003	Inner membrane protein ALBINO3, chloroplastic	LTNNVLSTAQQVYLRKLGGAKPNMDENASKIISAGRAKRSIAQPDDAGERFRQLKEQEKRSKKNKAVAKDTVELVEESQSESEEGSDDEEEEAREGALASSTTSKPLPEVGQRRSKRSKRKRTV
IDR-114	insensitive	0.152193	0.0700115	Histone RNA hairpin-binding protein	EVKFERLVKEEKLKTPYKRRHSFTPPSNENSRSNSPNSSNSSANGDAAAPKGGNNPHSRNSKKSGNFRAHKEEKRVRHN
IDR-029	insensitive	0.139721	0.0840084	Protein LBH	MSVYFPIHCSDYLRSAEMTEVMMNAPSMEEIGLSPRKDGLSYQIFPDPSDFDRCCKLKDRLPSIVVEPTEGEVESGELRWPPEEFLVQEDEQDNCEETTNEKKDQ
IDR-060	insensitive	0.122332	0.0579439	FACT complex subunit Ssrp1	DSDASGGGGDSDGAKKKKEKKSEKKEKKEKKHKEKERTKKPSKKKKDSGK
IDR-066	insensitive	0.115743	0.130135	Insulinoma-associated protein 1	MPRGFLVKRSKKSTPVSYRVRGGEDGDRALLLSPSCGGARAEPPAPSPVP
IDR-017	insensitive	0.109616	0.0711784	Splicing factor 3B subunit 1	RTYMDVMREQHLTKEEREIRQQLAEKAKAGELKVVNGAAASQPPSKRKRRWDQTADQTPGATPKKLSSWDQAETPGHTPSLRWDETPGRAKGSETPGATP
IDR-094	insensitive	0.0955601	0.0874995	Tumor suppressor ARF	LPRRPGHDDGQRPSGGAAAAPRRGAQLRRPRHSHPTRARRCPGGLPGHAGGAAPGRGAAGRARCLGPSARGPG
IDR-068	insensitive	0.0926222	0.0678825	Glial cell line-derived neurotrophic factor	ATIKRLKRSPDKQAAALPRRERNRQAAAASPENSRGKGRRGQRGKNRGCV
IDR-148	insensitive	0.0858351	0.0539702	Transcription factor TGA3	YTSVYNNSLEAEPSSNNDQDEDRINDKMKRRLAQNREAARKSRLRKKAHVQQLEESRLKLSQLEQELV
IDR-095	insensitive	0.083893	0.0594059	Calmodulin regulator protein PCP4	MSERQGAGATNGKDKTSGENDGQKKVQEEFDIDMDAPETERAAVAIQSQFRKFQKKKAGSQS
IDR-147	insensitive	0.083735	0.0842985	Transcription factor bHLH101	KRKLSIPMTVARVVKYIPEQKQELQRLSRRKEELLKRISRKTHQEQLRNKAMMDSID
IDR-140	insensitive	0.0733549	0.0376091	Homeodomain-like superfamily protein	NTLKDILEEFMRQTVKMEKEWRDAWEMKEIEREKREKEWRRRMAELEEERAATERRWMEREEERRLREEARAQKRDSLIDALL
IDR-049	insensitive	0.0709194	0.107965	General control protein GCN4	PIPELDDAVVESFFSSSTDSTPMFEYENLEDNSKEWTSLFDNDIPVTTDD
IDR-037	insensitive	0.0628557	0.0882588	Achaete-scute homolog 1	RRNERERNRVKLVNLGFATLREHVPNGAANKKMSKVETLRSAVEYIRALQQLLDEHDA
IDR-146	insensitive	0.057637	0.0529524	Transcription factor bHLH109	PLQEIFGVTKNNDHEKHDEEPDEESYRMAKRQRSMEYRMMMEKKRRKEIKDKVDIL
IDR-045	insensitive	0.0398973	0.0564628	Transcription factor PERIANTHIA	SSDQRTLRRLAQNREAARKSRLRKKAYVQQLENSRIRLAQLEEELKRARQQGSLVER
IDR-112	insensitive	0.0116577	0.105755	ATP-dependent RNA helicase laf-1	MESNQSNNGGSGNAALNRGGRYVPPHLRGGDGGAAAAASAGGDDRRGGAG
IDR-067	insensitive	0.00565975	0.12348	Transcriptional regulatory protein ASH1	SSVSASSSPSPSTPTKSGKMRSRSSSPVRPKAYTPSPRSPNYHRFALDSPPQSPRRSSNSSITKKGSRRSSGSSPTRHTTRVCV
IDR-106	insensitive	-0.00354884	0.0728406	Histone H1.1	MSETVPPAPAASAAPEKPLAGKKAKKPAKAAAASKKKPAGPSVSELIVQAASSSKERGGVSLAALKKALAAAGYDVEKNNSRIKLGIKSLVSKGTLVQTKGTGASGSFKLNKKASSVETKPGASKVATKTKATGASKKLKKATGASKKSVKTPKKAKKPAATRKSSKNPKKPKTVKPKKVAKSPAKAKAVKPKAAKARVT
IDR-004	insensitive	-0.0102836	0.151876	26S proteasome complex subunit rpn15	MSRAALPSLENLEDDDEFEDFATENWPMKDTELDTGDDTLWENNWDDEDIGDDDFSVQLQAELKKKGVAAN
IDR-143	insensitive	-0.0258967	0.0609157	MYB DOMAIN PROTEIN 77	MADRVKGPWSQEEDEQLRRMVEKYGPRNWSAISKSIPGRSGKSCRLRWCN
IDR-176	insensitive	-0.0376507	0.0823723	Chromobox protein homolog 2 (CBX2)	MEELSSVGEQVFAAECILSKRLRKGKLEYLVKWRGWSSKHNSWEPEENILDPRLLLAFQKKEHEKEVQNRKRGKRPRGRPRKLTAMSSCS
IDR-003	insensitive	-0.0436181	0.100733	RNA-binding protein FUS	GNPIKVSFATRRADFNRGGGNGRGGRGRGGPMGRGGYGGGGSGGGGRGGFPSGGGGGGGQQRAGDWKCPNPTCENMNFSWRNECNQCKAPKPDGPGGGPGGSHMGGNYGDDRRGGRGGYDRGGYRGRGGDRGGFRGGRGGGDRGGFGPGKMDSRGEHRQDRRERPY
IDR-178	insensitive	-0.0643155	0.099216	rRNA 2'-O-methyltransferase fibrillarin	RGGGFGGRGGFGDRGGRGGRGGFGGGRGRGGGFRGRGRGGGGGGGGGGGGGRGGGGFHSGGNRGRGRGGKRGN
AtLEA4-5	reference	0.446354	0.0494614	Arabidopsis thaliana AtLEA4-5	MQSMKETASNIAASAKSGMDKTKATLEEKAEKMKTRDPVQKQMATQVKEDKINQAEMQKRETRQHNAAMKEAAGAGTGLGLGTATHSTTGQVGHGTGTHQMSALPGHGTGQLTDRVVEGTAVTDPIGRNTGTGRTTAHNTHVGGGGATGYGTGGGYTG
